# Spatial transcriptomics reveals influence of microenvironment on intrinsic fates in melanoma therapy resistance

**DOI:** 10.1101/2024.06.30.601416

**Authors:** Ryan H. Boe, Catherine G. Triandafillou, Rossana Lazcano, Jennifer A. Wargo, Arjun Raj

## Abstract

Resistance to cancer therapy is driven by both cell-intrinsic and microenvironmental factors. Previous work has revealed that multiple resistant cell fates emerge in melanoma following treatment with targeted therapy and that, *in vitro*, these resistant fates are determined by the transcriptional state of individual cells prior to exposure to treatment. What remains unclear is whether these resistant fates are shared across different genetic backgrounds and how, if at all, these resistant fates interact with the tumor microenvironment. Through spatial transcriptomics and single-cell RNA sequencing, we uncovered distinct resistance programs in melanoma cells shaped by both intrinsic cellular states and the tumor microenvironment. Consensus non-negative matrix factorization revealed shared intrinsic resistance programs across different cell lines, highlighting the presence of universal and unique resistance pathways. In patient samples, we demonstrated that these resistance programs coexist within individual tumors and associate with diverse immune signatures, suggesting that the tumor microenvironment and distribution of resistant fates are closely connected. Single-cell resolution spatial transcriptomics in xenograft models revealed both intrinsically determined and extrinsically influenced resistant fates. Overall, this work demonstrates that each therapy resistant fate coexists with a distinct immune microenvironment in tumors and that, *in vivo*, tissue features, such as regions of necrosis, can influence which resistant fate is adopted.
