## Supplementary Table 2 for "Spatial transcriptomics reveals influence of microenvironment on intrinsic fates in melanoma therapy resistance"

ROI	Comment	patient_id	patient_letter	plug	plug_roi_num	ROI_S100_level	tissue_type	necrosis	lymphocyte_level	macrophage_level	CD45 level	blood_vessel	S100_only	S100_CD45_split	biopsy_comments	is_pre_treatment
1	163-SURG_1	163		1	1	low	tumor	FALSE	high	low	high	FALSE	TRUE	FALSE	necrotic center	FALSE
2	163-SURG_2	163		1	2	high	tumor	FALSE	high	low	high	FALSE	TRUE	FALSE		FALSE
3	163-SURG_3	163		1	3	low	tumor	FALSE	high	low	high	FALSE	TRUE	FALSE	necrotic center	FALSE
4	163-SURG_4	163		1	4	high	tumor	FALSE	high	low	high	FALSE	TRUE	FALSE		FALSE
5	163-SURG-LOW S100	163		1	5	low	tumor	FALSE	high	low	high	FALSE	FALSE	TRUE	necrotic center	FALSE
6	134-SURG-2-1	134		2	1	low	tumor	FALSE	low	low	low	FALSE	FALSE	FALSE		FALSE
7	134-SURG-2-2	134		2	2	low	tumor	FALSE	low	low	low	FALSE	FALSE	FALSE		FALSE
8	134-SURG-2-3-STROMA	134		2	3		stroma	FALSE	low	low	low	FALSE	FALSE	TRUE		FALSE
9	134-SURG-2-4	134		2	4	low	tumor	FALSE	low	low	low	FALSE	FALSE	FALSE		FALSE
10	134-SURG-1-1	134		1	1	low	tumor	FALSE	low	low	low	TRUE	FALSE	FALSE	endothelial cells	FALSE
11	134-SURG-1-2	134		1	2	low	tumor	FALSE	low	low	low	TRUE	FALSE	FALSE	endothelial cells	FALSE
12	129-SURG-A-1	129	B	4	1	low	tumor	TRUE	low	low	low	TRUE	FALSE	TRUE		FALSE
13	4-8-134-SURG-2-1	134		11	1	low	tumor	FALSE	low	low	low	FALSE	FALSE	FALSE		FALSE
14	R4-C8-134-SURG-2-2	134		11	2	low	tumor	FALSE	low	low	low	FALSE	FALSE	FALSE		FALSE
15	R3-C8-134-SURG--1	134		3	1	low	tumor	FALSE	low	low	low	TRUE	FALSE	FALSE		FALSE
16	R5-C7-163-SURG-1	129	C	11	1	low	tumor	TRUE	low	low	low	TRUE	FALSE	FALSE	very few viable tumor cells	FALSE
17	R5-C7-163-SURG-2	163		2	1	low	tumor	FALSE	high	low	high	FALSE	FALSE	FALSE		FALSE
18	R5-C7-163-SURG-3	163		2	2	high	tumor	FALSE	high	low	high	FALSE	FALSE	FALSE		FALSE
19	R5-C7-163-SURG-4	163		2	3	low	tumor	FALSE	high	low	high	FALSE	FALSE	FALSE		FALSE
20	R5-C7-163-SURG-5	163		2	4		stroma	FALSE	high	low	high	FALSE	FALSE	FALSE		FALSE
21	R5-C7-163-SURG-6	163		2	5		stroma	FALSE	high	low	high	FALSE	FALSE	FALSE		FALSE
22	R3-C7-134--PRE	134		4	1	low	tumor	FALSE	low	low	low	FALSE	FALSE	FALSE		TRUE
23	R2-C7-129B-SURG-A-1	129	B	5	1	high	tumor	FALSE	low	high	low	FALSE	FALSE	FALSE		FALSE
24	R2-C7-129B-SURGA-2	129	B	5	2	high	tumor	FALSE	low	high	low	FALSE	FALSE	FALSE		FALSE
25	R1-C7-109SURG-1	109		1	1	high	tumor	FALSE	low	low	low	FALSE	FALSE	FALSE		FALSE
26	R1-C7-109SURG-2	109		1	2	high	tumor	FALSE	low	low	low	FALSE	FALSE	FALSE		FALSE
27	R1-C6 109-SURG-1	109		2	1	high	tumor	TRUE	low	high	moderate	FALSE	FALSE	FALSE	treatment effects, fibrosis	FALSE
28	R1-C6 109-SURG-2	109		2	2	high	tumor	TRUE	low	high	moderate	FALSE	FALSE	FALSE	treatment effects, fibrosis	FALSE
29	R1-C2-109--PRE-1	109		3	1	high	tumor	FALSE	low	low	low	FALSE	FALSE	FALSE		TRUE
30	R1-C2-109--PRE-2	109		3	2	high	tumor	FALSE	low	low	low	FALSE	FALSE	FALSE		TRUE
31	R1-C2-109--PRE-3	109		3	3	high	tumor	FALSE	low	low	low	FALSE	FALSE	FALSE		TRUE
32	R1-C2-109--PRE-4	109		3	4	high	tumor	FALSE	low	low	low	FALSE	FALSE	FALSE		TRUE
33	R2-C5-129A-SURGA-1	129	A	1	1		tumor	TRUE	low	high	low	FALSE	FALSE	FALSE	very few viable tumor cells	FALSE
34	R2-C5-129A-SURGA-2	129	A	1	2		tumor	TRUE	low	high	low	FALSE	FALSE	FALSE	very few viable tumor cells	FALSE
35	R2-C5-129A-SURGA-3	129	A	1	3		tumor	TRUE	low	high	low	FALSE	FALSE	FALSE	very few viable tumor cells	FALSE
36	R2-C4-129A-SURG-A-1	129	A	2	1		tumor	TRUE	low	high	low	FALSE	FALSE	FALSE	some viable tumor cells	FALSE
37	R2-C4-129A-SURG-A-2	129	A	2	2		tumor	TRUE	low	high	low	FALSE	FALSE	FALSE		FALSE
38	R2-C4-129A-SURG-A-3	129	A	2	3		tumor	TRUE	low	high	low	FALSE	FALSE	FALSE		FALSE
39	R2-C3-129A-SURG-A-1	129	A	3	1		tumor	TRUE	low	high	low	FALSE	FALSE	FALSE	few viable tumor cells	FALSE
40	R2-C3-129A-SURG-A-2	129	A	3	2		tumor	TRUE	low	high	low	FALSE	FALSE	FALSE	few viable tumor cells	FALSE
41	R3-C6-134-PRE-1	134		5	1	low	tumor	TRUE	low	low	low	FALSE	FALSE	FALSE		TRUE
42	R3-C6-134-PRE-2	134		5	2	high	tumor	FALSE	low	low	low	FALSE	FALSE	FALSE		TRUE
43	R3-C6-134-PRE-3	134		5	3	low	tumor	FALSE	low	low	low	FALSE	FALSE	FALSE		TRUE
44	R3-C5-129SURG -B-1	129	C	6	1		tumor	TRUE	low	high	low	FALSE	FALSE	FALSE	necrosis, scattered tumor cells	FALSE
45	R3-C4-129SURG -B-1	129	C	7	1		tumor	TRUE	low	high	low	TRUE	FALSE	FALSE	necrosis, scattered tumor cells	FALSE
46	R3-C4-129SURG -B-2	129	C	7	2		tumor	TRUE	low	high	low	FALSE	FALSE	FALSE	necrosis, scattered tumor cells	FALSE
47	R3-C3-129SURG -B-1	129	C	8	1		tumor	TRUE	low	high	low	FALSE	FALSE	FALSE	some tumor cells (pigmented)	FALSE
48	R3-C3-129SURG -B-2	129	C	8	2		tumor	TRUE	low	high	low	FALSE	FALSE	FALSE	some tumor cells (pigmented)	FALSE
49	R3-C2-129SURG -B-1	129	C	9	1		tumor	TRUE	low	high	low	FALSE	FALSE	FALSE	some tumor cells (pigmented)	FALSE
50	R3-C2-129SURG -B-2	129	C	9	2		tumor	TRUE	low	high	low	FALSE	FALSE	FALSE	necrosis, slightly more tumor cells (pigmented)	FALSE
51	R3-C1-129SURG -B-1	129	C	10	1	low	tumor	FALSE	low	high	low	FALSE	FALSE	FALSE	pigmented tumor cells	FALSE
52	R3-C1-129SURG -B-2	129	C	10	2	low	tumor	FALSE	low	high	low	FALSE	FALSE	FALSE	pigmented tumor cells	FALSE
53	R3-C1-129SURG -B-3	129	C	10	3		tumor	TRUE	low	high	low	FALSE	FALSE	FALSE	necrosis, pigmented tumor cells	FALSE
54	R4-C1-134-SURG1-1	134		6	1	low	tumor	FALSE	low	low	low	FALSE	FALSE	FALSE		FALSE
55	R3-C1-134-SURG1-2	134		6	2	low	tumor	FALSE	low	low	low	FALSE	FALSE	FALSE		FALSE
56	R4-C1-134-SURG1-3	134		6	3	low	tumor	FALSE	low	low	low	FALSE	FALSE	FALSE		FALSE
57	R4-C2-134-SURG1-1	134		7	1	moderate	tumor	FALSE	low	low	low	FALSE	FALSE	FALSE	hemmorage	FALSE
58	R4-C2-134-SURG1-2	134		7	2	moderate	tumor	FALSE	low	low	low	FALSE	FALSE	FALSE		FALSE
59	R4-C2-134-SURG1-3	134		7	3	moderate	tumor	FALSE	low	low	low	TRUE	FALSE	FALSE		FALSE
60	R4-C3-134-SURG1-1	134		8	1	low	tumor	FALSE	low	low	low	FALSE	FALSE	FALSE		FALSE
61	R4-C3-134-SURG1-2	134		8	2	low	tumor	FALSE	low	low	low	FALSE	FALSE	FALSE		FALSE
62	R4-C3-134-SURG1-3	134		8	3	low	tumor	FALSE	low	low	low	FALSE	FALSE	FALSE		FALSE
63	R4-C5-134-SURG2-1	134		9	1	high	tumor	FALSE	low	low	low	TRUE	FALSE	FALSE	hemmorage,endothelial cells	FALSE
64	R4-C5-134-SURG2-2	134		9	2	low	tumor	FALSE	low	low	low	TRUE	FALSE	FALSE	hemmorage,endothelial cells	FALSE
65	R4-C5-134-SURG2-3	134		9	3	low	tumor	FALSE	low	low	low	TRUE	FALSE	FALSE	hemmorage,endothelial cells	FALSE
66	R4-C6-134-SURG2-1	134		10	1	low	tumor	FALSE	low	low	low	FALSE	FALSE	FALSE	very little infiltration	FALSE
67	R4-C6-134-SURG2-2	134		10	2	low	tumor	FALSE	low	low	low	FALSE	FALSE	FALSE	very little infiltration	FALSE
68	R4-C6-134-SURG2-3	134		10	3	low	tumor	FALSE	low	low	low	FALSE	FALSE	FALSE	very little infiltration	FALSE
69	R5-C6-163-SURG-1	163		3	1	high	tumor	FALSE	high	low	high	FALSE	FALSE	FALSE		FALSE
70	R5-C6-163-SURG-2	163		3	2	low	tumor	FALSE	high	low	high	FALSE	FALSE	FALSE		FALSE
71	R5-C6-163-SURG-3	163		3	3	high	tumor	FALSE	high	low	high	FALSE	FALSE	FALSE		FALSE
72	R5-C6-163-SURG-4	163		3	4	high	tumor	FALSE	high	low	high	FALSE	FALSE	FALSE		FALSE
73	R5-C6-163-SURG-5	163		3	5		stroma	FALSE	high	low	high	FALSE	FALSE	FALSE		FALSE
74	R5-C6-163-SURG-6	163		3	6	high	tumor	FALSE	high	low	high	FALSE	FALSE	FALSE		FALSE
75	R5-C6-163-SURG-7	163		3	7		stroma	FALSE	high	low	high	FALSE	FALSE	FALSE		FALSE
76	R5-C5-163-SURG-1	163		4	1		stroma	TRUE	low	low	low	TRUE	FALSE	FALSE	possibly as a result of treatment stromal fibrosis, pigmented_macrophages	FALSE
77	R5-C5-163-SURG-2	163		4	2		stroma	TRUE	low	low	low	TRUE	FALSE	FALSE	pigmented_macrophages	FALSE
78	R5-C9-IMMUNE-1	163		1	6	high	tumor	FALSE	high	low	high	FALSE	FALSE	FALSE		FALSE
79	R3-C8-134-SURG-IMMUNE	134		3	2	high	tumor	FALSE	low	low	low	TRUE	FALSE	FALSE		FALSE
80	R2-C5-129 SURG-IMMUNE-1	129	A	1	4		tumor	TRUE	low	high	low	FALSE	FALSE	FALSE	very few viable tumor cells	FALSE
81	R2-C5-129 SURG-IMMUNE-2	129	A	1	5		tumor	TRUE	low	high	low	FALSE	FALSE	FALSE	very few viable tumor cells	FALSE
82	R2-C3-129A-SURGE-IMMUNE-1	129	A	3	3		tumor	TRUE	low	high	low	FALSE	FALSE	FALSE	few viable tumor cells	FALSE
83	R2-C3-129A-SURGE-IMMUNE-2	129	A	3	4		tumor	TRUE	low	high	low	FALSE	FALSE	FALSE	few viable tumor cells	FALSE
84	R2-C3-129A-SURGE-IMMUNE-3	129	A	3	5		tumor	TRUE	low	high	low	FALSE	FALSE	FALSE	few viable tumor cells	FALSE
85	R1-C7-109-SURGE-3	109		1	3	low	tumor	FALSE	low	low	low	FALSE	FALSE	FALSE		FALSE
86	R1-C7-109-SURGE-4	109		1	4	high	stroma	FALSE	low	high	low	FALSE	FALSE	FALSE		FALSE
87	R2-C7-129-SURGE-3	129	B	5	3		tumor	TRUE	low	low	low	TRUE	FALSE	FALSE		FALSE
88	R2-C8-129-SURGE-4	129	B	5	4	low	tumor	TRUE	high	high	high	FALSE	FALSE	FALSE	very few viable tumor cells	FALSE
89	R2-C7-129-SURGE-5	129	B	5	5		tumor	TRUE	low	low	low	FALSE	FALSE	FALSE		FALSE
90	R3-C7-134-3	134		4	2	low	tumor	FALSE	low	low	low	FALSE	FALSE	FALSE		TRUE
91	R3-C8-134-SURGE-3	134		3	3	low	tumor	FALSE	low	low	low	TRUE	FALSE	FALSE		FALSE
92	R2-C9-129B-SURGE-2	129	B	4	2	low	tumor	TRUE	low	low	low	TRUE	FALSE	FALSE		FALSE
93	R2-C9-129B-SURGE-3	129	B	4	3	low	tumor	TRUE	low	low	low	TRUE	FALSE	FALSE		FALSE
