## Supplementary Table 3 for "Spatial transcriptomics reveals influence of microenvironment on intrinsic fates in melanoma therapy resistance"

Ensembl ID	Symbol	Detection Method	Notes
ENSG00000107796	ACTA2	serial	low probes
ENSG00000182492	BGN	serial
ENSG00000042493	CAPG	serial
ENSG00000110651	CD81	serial
ENSG00000108821	COL1A1	serial	high expression
ENSG00000092758	COL9A3	serial
ENSG00000168036	CTNNB1	serial
ENSG00000080166	DCT	serial
ENSG00000115414	FN1	serial
ENSG00000170345	FOS	serial
ENSG00000204257	HLA-DMA	serial
ENSG00000163453	IGFBP7	serial
ENSG00000160255	ITGB2	serial
ENSG00000134333	LDHA	serial	low probes
ENSG00000139329	LUM	serial
ENSG00000111341	MGP	serial	low probes
ENSG00000120215	MLANA	serial
ENSG00000087245	MMP2	serial
ENSG00000261371	PECAM1	serial	no expression data
ENSG00000133110	POSTN	serial
ENSG00000118705	RPN2	serial
ENSG00000160307	S100B	serial
ENSG00000132386	SERPINF1	serial
ENSG00000113140	SPARC	serial
ENSG00000115415	STAT1	serial
ENSG00000265972	TXNIP	serial
ENSG00000077498	TYR	serial
ENSG00000026025	VIM	serial	high expression
ENSG00000118777	ABCG2	barcode
ENSG00000163017	ACTG2	barcode	low probes
ENSG00000174837	ADGRE1	barcode
ENSG00000156709	AIFM1	barcode
ENSG00000042286	AIFM2	barcode
ENSG00000164022	AIMP1	barcode
ENSG00000179841	AKAP5	barcode
ENSG00000142208	AKT1	barcode
ENSG00000165272	AQP3	barcode
ENSG00000118520	ARG1	barcode
ENSG00000081181	ARG2	barcode
ENSG00000188042	ARL4C	barcode
ENSG00000115966	ATF2	barcode
ENSG00000162772	ATF3	barcode
ENSG00000167601	AXL	barcode
ENSG00000002330	BAD	barcode	low probes
ENSG00000030110	BAK1	barcode
ENSG00000156127	BATF	barcode	low probes
ENSG00000105327	BBC3	barcode	low probes
ENSG00000142867	BCL10	barcode
ENSG00000171791	BCL2	barcode
ENSG00000171552	BCL2L1	barcode
ENSG00000100290	BIK	barcode	low probes
ENSG00000023445	BIRC3	barcode
ENSG00000089685	BIRC5	barcode
ENSG00000163098	BIRC8	barcode
ENSG00000125845	BMP2	barcode
ENSG00000125378	BMP4	barcode
ENSG00000118298	CA14	barcode
ENSG00000122786	CALD1	barcode
ENSG00000198668	CALM1	barcode
ENSG00000105483	CARD8	barcode
ENSG00000137752	CASP1	barcode
ENSG00000003400	CASP10	barcode
ENSG00000204403	CASP12	barcode
ENSG00000106144	CASP2	barcode
ENSG00000164305	CASP3	barcode
ENSG00000137757	CASP5	barcode
ENSG00000138794	CASP6	barcode
ENSG00000165806	CASP7	barcode
ENSG00000064012	CASP8	barcode
ENSG00000132906	CASP9	barcode
ENSG00000105974	CAV1	barcode
ENSG00000181374	CCL13	barcode	low probes
ENSG00000102962	CCL22	barcode
ENSG00000108688	CCL7	barcode	low probes
ENSG00000108700	CCL8	barcode	low probes
ENSG00000142871	CCN1	barcode
ENSG00000118523	CCN2	barcode
ENSG00000145386	CCNA2	barcode
ENSG00000134057	CCNB1	barcode
ENSG00000110092	CCND1	barcode
ENSG00000112576	CCND3	barcode
ENSG00000175305	CCNE2	barcode
ENSG00000183625	CCR3	barcode
ENSG00000126353	CCR7	barcode
ENSG00000170458	CD14	barcode
ENSG00000117281	CD160	barcode
ENSG00000177575	CD163	barcode
ENSG00000177455	CD19	barcode
ENSG00000090659	CD209	barcode
ENSG00000012124	CD22	barcode
ENSG00000174807	CD248	barcode
ENSG00000120217	CD274	barcode
ENSG00000105383	CD33	barcode	low probes
ENSG00000174059	CD34	barcode
ENSG00000135218	CD36	barcode
ENSG00000004468	CD38	barcode
ENSG00000198851	CD3E	barcode
ENSG00000010610	CD4	barcode
ENSG00000101017	CD40	barcode
ENSG00000026508	CD44	barcode
ENSG00000196352	CD55	barcode
ENSG00000129226	CD68	barcode
ENSG00000173762	CD7	barcode
ENSG00000007312	CD79B	barcode
ENSG00000121594	CD80	barcode
ENSG00000114013	CD86	barcode
ENSG00000153563	CD8A	barcode
ENSG00000010278	CD9	barcode	low probes
ENSG00000039068	CDH1	barcode
ENSG00000170558	CDH2	barcode
ENSG00000179776	CDH5	barcode
ENSG00000170312	CDK1	barcode
ENSG00000123374	CDK2	barcode
ENSG00000135446	CDK4	barcode
ENSG00000124762	CDKN1A	barcode
ENSG00000111276	CDKN1B	barcode
ENSG00000161082	CELF5	barcode
ENSG00000003402	CFLAR	barcode
ENSG00000189143	CLDN4	barcode
ENSG00000132514	CLEC10A	barcode
ENSG00000104938	CLEC4M	barcode	low probes
ENSG00000197992	CLEC9A	barcode
ENSG00000105664	COMP	barcode
ENSG00000169372	CRADD	barcode
ENSG00000118260	CREB1	barcode
ENSG00000182578	CSF1R	barcode
ENSG00000173546	CSPG4	barcode
ENSG00000164932	CTHRC1	barcode
ENSG00000163599	CTLA4	barcode
ENSG00000117984	CTSD	barcode
ENSG00000168329	CX3CR1	barcode
ENSG00000169245	CXCL10	barcode
ENSG00000156234	CXCL13	barcode
ENSG00000169429	CXCL8	barcode	low probes
ENSG00000186810	CXCR3	barcode
ENSG00000011465	DCN	barcode
ENSG00000175197	DDIT3	barcode	low probes
ENSG00000168209	DDIT4	barcode
ENSG00000184047	DIABLO	barcode
ENSG00000107984	DKK1	barcode
ENSG00000050165	DKK3	barcode
ENSG00000128917	DLL4	barcode
ENSG00000104885	DOT1L	barcode
ENSG00000197635	DPP4	barcode
ENSG00000143196	DPT	barcode
ENSG00000125868	DSTN	barcode
ENSG00000149599	DUSP15	barcode	low probes
ENSG00000124205	EDN3	barcode
ENSG00000125266	EFNB2	barcode
ENSG00000146648	EGFR	barcode
ENSG00000154269	ENPP3	barcode
ENSG00000138185	ENTPD1	barcode
ENSG00000163508	EOMES	barcode
ENSG00000065361	ERBB3	barcode
ENSG00000197930	ERO1A	barcode
ENSG00000187017	ESPN	barcode
ENSG00000006468	ETV1	barcode
ENSG00000139083	ETV6	barcode
ENSG00000106462	EZH2	barcode
ENSG00000168040	FADD	barcode
ENSG00000189057	FAM111B	barcode
ENSG00000196937	FAM3C	barcode
ENSG00000078098	FAP	barcode
ENSG00000117560	FASLG	barcode
ENSG00000143226	FCGR2A	barcode
ENSG00000113578	FGF1	barcode
ENSG00000138675	FGF5	barcode
ENSG00000137441	FGFBP2	barcode
ENSG00000077782	FGFR1	barcode
ENSG00000000938	FGR	barcode
ENSG00000125740	FOSB	barcode
ENSG00000175592	FOSL1	barcode
ENSG00000075426	FOSL2	barcode
ENSG00000137273	FOXF2	barcode
ENSG00000049768	FOXP3	barcode
ENSG00000162998	FRZB	barcode
ENSG00000075618	FSCN1	barcode
ENSG00000140718	FTO	barcode
ENSG00000115523	GNLY	barcode	low probes
ENSG00000185245	GP1BA	barcode
ENSG00000164294	GPX8	barcode
ENSG00000075218	GTSE1	barcode
ENSG00000170180	GYPA	barcode
ENSG00000145649	GZMA	barcode	low probes
ENSG00000105509	HAS1	barcode
ENSG00000135077	HAVCR2	barcode
ENSG00000094631	HDAC6	barcode
ENSG00000100644	HIF1A	barcode
ENSG00000159399	HK2	barcode
ENSG00000044574	HSPA5	barcode
ENSG00000160223	ICOSLG	barcode
ENSG00000125968	ID1	barcode	low probes
ENSG00000117318	ID3	barcode	low probes
ENSG00000131203	IDO1	barcode
ENSG00000137331	IER3	barcode
ENSG00000137965	IFI44	barcode
ENSG00000185745	IFIT1	barcode
ENSG00000119922	IFIT2	barcode
ENSG00000119917	IFIT3	barcode
ENSG00000142166	IFNAR1	barcode
ENSG00000111537	IFNG	barcode
ENSG00000027697	IFNGR1	barcode
ENSG00000159128	IFNGR2	barcode
ENSG00000115457	IGFBP2	barcode
ENSG00000115461	IGFBP5	barcode
ENSG00000167779	IGFBP6	barcode	low probes
ENSG00000136634	IL10	barcode
ENSG00000095752	IL11	barcode
ENSG00000168811	IL12A	barcode
ENSG00000115594	IL1R1	barcode
ENSG00000115590	IL1R2	barcode
ENSG00000109471	IL2	barcode	low probes
ENSG00000134460	IL2RA	barcode
ENSG00000100385	IL2RB	barcode
ENSG00000185291	IL3RA	barcode
ENSG00000091181	IL5RA	barcode
ENSG00000136244	IL6	barcode
ENSG00000168685	IL7R	barcode
ENSG00000137265	IRF4	barcode
ENSG00000237693	IRGM	barcode
ENSG00000177508	IRX3	barcode
ENSG00000164171	ITGA2	barcode
ENSG00000005961	ITGA2B	barcode
ENSG00000005884	ITGA3	barcode
ENSG00000161638	ITGA5	barcode
ENSG00000091409	ITGA6	barcode
ENSG00000077943	ITGA8	barcode
ENSG00000083457	ITGAE	barcode
ENSG00000169896	ITGAM	barcode
ENSG00000138448	ITGAV	barcode
ENSG00000140678	ITGAX	barcode
ENSG00000259207	ITGB3	barcode
ENSG00000162434	JAK1	barcode
ENSG00000096968	JAK2	barcode
ENSG00000177606	JUN	barcode
ENSG00000171223	JUNB	barcode
ENSG00000130522	JUND	barcode	low probes
ENSG00000173801	JUP	barcode
ENSG00000121361	KCNJ8	barcode
ENSG00000117139	KDM5B	barcode
ENSG00000128052	KDR	barcode
ENSG00000157404	KIT	barcode
ENSG00000127528	KLF2	barcode
ENSG00000136826	KLF4	barcode
ENSG00000067082	KLF6	barcode
ENSG00000119138	KLF9	barcode
ENSG00000134539	KLRD1	barcode
ENSG00000198910	L1CAM	barcode
ENSG00000089692	LAG3	barcode
ENSG00000053747	LAMA3	barcode
ENSG00000112769	LAMA4	barcode
ENSG00000091136	LAMB1	barcode
ENSG00000196878	LAMB3	barcode
ENSG00000204381	LAYN	barcode
ENSG00000163431	LMOD1	barcode
ENSG00000134013	LOXL2	barcode
ENSG00000172061	LRRC15	barcode
ENSG00000137507	LRRC32	barcode
ENSG00000111321	LTBR	barcode
ENSG00000133800	LYVE1	barcode
ENSG00000178573	MAF	barcode
ENSG00000112062	MAPK14	barcode
ENSG00000186868	MAPT	barcode
ENSG00000076706	MCAM	barcode
ENSG00000076003	MCM6	barcode
ENSG00000110492	MDK	barcode	low probes
ENSG00000081189	MEF2C	barcode
ENSG00000106511	MEOX2	barcode
ENSG00000153208	MERTK	barcode
ENSG00000105976	MET	barcode
ENSG00000116688	MFN2	barcode
ENSG00000187098	MITF	barcode
ENSG00000148773	MKI67	barcode
ENSG00000168404	MLKL	barcode
ENSG00000196611	MMP1	barcode
ENSG00000099953	MMP11	barcode
ENSG00000102996	MMP15	barcode
ENSG00000156738	MS4A1	barcode
ENSG00000038945	MSR1	barcode
ENSG00000157601	MX1	barcode
ENSG00000185697	MYBL1	barcode
ENSG00000101057	MYBL2	barcode
ENSG00000136997	MYC	barcode
ENSG00000065534	MYLK	barcode
ENSG00000141052	MYOCD	barcode
ENSG00000111704	NANOG	barcode
ENSG00000149294	NCAM1	barcode
ENSG00000189430	NCR1	barcode
ENSG00000245532	NEAT1	barcode
ENSG00000132688	NES	barcode
ENSG00000101096	NFATC2	barcode
ENSG00000116044	NFE2L2	barcode
ENSG00000165030	NFIL3	barcode
ENSG00000064300	NGFR	barcode
ENSG00000162711	NLRP3	barcode
ENSG00000007171	NOS2	barcode
ENSG00000074181	NOTCH3	barcode
ENSG00000204301	NOTCH4	barcode
ENSG00000168743	NPNT	barcode
ENSG00000175745	NR2F1	barcode
ENSG00000113580	NR3C1	barcode
ENSG00000153234	NR4A2	barcode
ENSG00000157168	NRG1	barcode
ENSG00000135318	NT5E	barcode
ENSG00000089127	OAS1	barcode
ENSG00000135114	OASL	barcode
ENSG00000123240	OPTN	barcode
ENSG00000135506	OS9	barcode
ENSG00000135903	PAX3	barcode
ENSG00000188389	PDCD1	barcode
ENSG00000197646	PDCD1LG2	barcode
ENSG00000150593	PDCD4	barcode
ENSG00000197461	PDGFA	barcode
ENSG00000145431	PDGFC	barcode
ENSG00000134853	PDGFRA	barcode
ENSG00000113721	PDGFRB	barcode
ENSG00000167004	PDIA3	barcode
ENSG00000162493	PDPN	barcode
ENSG00000139289	PHLDA1	barcode
ENSG00000164530	PI16	barcode
ENSG00000177595	PIDD1	barcode
ENSG00000140451	PIF1	barcode
ENSG00000162878	PKDCC	barcode
ENSG00000141682	PMAIP1	barcode
ENSG00000184486	POU3F2	barcode
ENSG00000180644	PRF1	barcode
ENSG00000154229	PRKCA	barcode
ENSG00000184500	PROS1	barcode	low probes
ENSG00000117707	PROX1	barcode
ENSG00000116132	PRRX1	barcode
ENSG00000169398	PTK2	barcode
ENSG00000175354	PTPN2	barcode
ENSG00000111679	PTPN6	barcode
ENSG00000069974	RAB27A	barcode
ENSG00000266094	RASSF5	barcode
ENSG00000168214	RBPJ	barcode
ENSG00000163918	RFC4	barcode
ENSG00000090104	RGS1	barcode
ENSG00000116741	RGS2	barcode
ENSG00000143248	RGS5	barcode
ENSG00000107201	RIGI	barcode
ENSG00000137275	RIPK1	barcode
ENSG00000185483	ROR1	barcode
ENSG00000169071	ROR2	barcode
ENSG00000069667	RORA	barcode
ENSG00000126458	RRAS	barcode	low probes
ENSG00000159216	RUNX1	barcode
ENSG00000124813	RUNX2	barcode
ENSG00000180739	S1PR5	barcode
ENSG00000139218	SCAF11	barcode
ENSG00000171951	SCG2	barcode
ENSG00000166922	SCG5	barcode
ENSG00000115884	SDC1	barcode
ENSG00000188404	SELL	barcode
ENSG00000112902	SEMA5A	barcode
ENSG00000170542	SERPINB9	barcode
ENSG00000106366	SERPINE1	barcode
ENSG00000143379	SETDB1	barcode
ENSG00000104332	SFRP1	barcode
ENSG00000106483	SFRP4	barcode
ENSG00000105366	SIGLEC8	barcode
ENSG00000092068	SLC7A8	barcode
ENSG00000145147	SLIT2	barcode
ENSG00000166949	SMAD3	barcode
ENSG00000141646	SMAD4	barcode
ENSG00000124216	SNAI1	barcode
ENSG00000019549	SNAI2	barcode
ENSG00000100146	SOX10	barcode
ENSG00000181449	SOX2	barcode
ENSG00000125398	SOX9	barcode
ENSG00000159674	SPON2	barcode
ENSG00000170581	STAT2	barcode
ENSG00000168610	STAT3	barcode
ENSG00000184584	STING1	barcode
ENSG00000162298	SYVN1	barcode
ENSG00000149591	TAGLN	barcode
ENSG00000168394	TAP1	barcode
ENSG00000204267	TAP2	barcode
ENSG00000231925	TAPBP	barcode
ENSG00000135111	TBX3	barcode
ENSG00000196628	TCF4	barcode
ENSG00000151790	TDO2	barcode
ENSG00000137203	TFAP2A	barcode
ENSG00000105329	TGFB1	barcode
ENSG00000140682	TGFB1I1	barcode
ENSG00000092969	TGFB2	barcode
ENSG00000120708	TGFBI	barcode
ENSG00000106799	TGFBR1	barcode
ENSG00000163513	TGFBR2	barcode
ENSG00000069702	TGFBR3	barcode
ENSG00000137801	THBS1	barcode
ENSG00000181847	TIGIT	barcode
ENSG00000100234	TIMP3	barcode
ENSG00000041982	TNC	barcode
ENSG00000232810	TNF	barcode
ENSG00000145779	TNFAIP8	barcode
ENSG00000104689	TNFRSF10A	barcode
ENSG00000120889	TNFRSF10B	barcode
ENSG00000173535	TNFRSF10C	barcode
ENSG00000173530	TNFRSF10D	barcode
ENSG00000164761	TNFRSF11B	barcode
ENSG00000049249	TNFRSF9	barcode
ENSG00000121858	TNFSF10	barcode
ENSG00000131747	TOP2A	barcode
ENSG00000198846	TOX	barcode
ENSG00000141510	TP53	barcode
ENSG00000140416	TPM1	barcode
ENSG00000102871	TRADD	barcode
ENSG00000135148	TRAFD1	barcode
ENSG00000134160	TRPM1	barcode
ENSG00000182612	TSPAN10	barcode
ENSG00000122691	TWIST1	barcode
ENSG00000233608	TWIST2	barcode
ENSG00000108106	UBE2S	barcode
ENSG00000162692	VCAM1	barcode
ENSG00000038427	VCAN	barcode
ENSG00000112715	VEGFA	barcode
ENSG00000150630	VEGFC	barcode
ENSG00000128564	VGF	barcode
ENSG00000114251	WNT5A	barcode
ENSG00000173578	XCR1	barcode
ENSG00000101966	XIAP	barcode
ENSG00000137693	YAP1	barcode
ENSG00000177494	ZBED2	barcode
ENSG00000148516	ZEB1	barcode
ENSG00000169554	ZEB2	barcode
